# De novo mutations across 1,465 diverse genomes reveal novel mutational insights and reductions in the Amish founder population

**DOI:** 10.1101/553214

**Authors:** Michael D. Kessler, Douglas P. Loesch, James A. Perry, Nancy L. Heard-Costa, Brian E. Cade, Heming Wang, Michelle Daya, John Ziniti, Soma Datta, Juan C Celedón, Manuel E. Soto-Quiros, Lydiana Avila, Scott T. Weiss, Kathleen Barnes, Susan S. Redline, Ramachandran S. Vasan, Andrew D. Johnson, Rasika A. Mathias, Ryan Hernandez, James G. Wilson, Deborah A. Nickerson, Goncalo Abecasis, Sharon R. Browning, Sebastian Zoellner, Jeffrey R. O’Connell, Braxton D. Mitchell, Trans-Omics for Precision Medicine (TOPMed), TOPMed Population Genetics Working Group, Timothy D. O’Connor

## Abstract

*de novo* Mutations (DNMs), or mutations that appear in an individual despite not being seen in their parents, are an important source of genetic variation whose impact is relevant to studies of human evolution, genetics, and disease. Utilizing high-coverage whole genome sequencing data as part of the Trans-Omics for Precision Medicine (TOPMed) program, we directly estimate and analyze DNM counts, rates, and spectra from 1,465 trios across an array of diverse human populations. Using the resulting call set of 86,865 single nucleotide DNMs, we find a significant positive correlation between local recombination rate and local DNM rate, which together can explain up to 35.5% of the genome-wide variation in population level rare genetic variation from 41K unrelated TOPMed samples. While genome-wide heterozygosity does correlate weakly with DNM count, we do not find significant differences in DNM rate between individuals of European, African, and Latino ancestry, nor across ancestrally distinct segments within admixed individuals. However, interestingly, we do find significantly fewer DNMs in Amish individuals compared with other Europeans, even after accounting for parental age and sequencing center. Specifically, we find significant reductions in the number of T→C mutations in the Amish, which seems to underpin their overall reduction in DNMs. Finally, we calculate near-zero estimates of narrow sense heritability (h^2^), which suggest that variation in DNM rate is significantly shaped by non-additive genetic effects and/or the environment, and that a less mutagenic environment may be responsible for the reduced DNM rate in the Amish.

**Significance:** Here we provide one of the largest and most diverse human *de novo* mutation (DNM) call sets to date, and use it to quantify the genome-wide relationship between local mutation rate and population-level rare genetic variation. While we demonstrate that the human single nucleotide mutation rate is similar across numerous human ancestries and populations, we also discover a reduced mutation rate in the Amish founder population, which shows that mutation rates can shift rapidly. Finally, we find that variation in mutation rates is not heritable, which suggests that the environment may influence mutation rates more significantly than previously realized.
