## Supplemental Tables for "De novo mutations across 1,465 diverse genomes reveal novel mutational insights and reductions in the Amish founder population"

### Sheet: Table1-StudyCharacteristics - 
Study Name	TOPMed Project	Number of Children (after outlier removal)	Number of Nuclear Families (after outlier removal)	Average paternal age at Conception (years +- SD)	Average Maternal Age at Conception (years +- SD)	Populations
AMISH	Genetics of Cardiometabolic Health in the Amish	115 (115)	59 (59)	29.24 +- 5.10	27.03 +- 5.24	Old Order Amish large extended pedigrees
BAGS	Barbados Asthma Genetics Study	210 (209)	125 (124)	31.71 +- 7.15	27.13 +- 5.88	African Ancestry (from Barbados)
CFS_EUR	The Cleveland Family Study	100 (100)	52 (52)	30.03 +- 5.02	28.07 +- 5.00	European American
CFS_AFR	The Cleveland Family Study	31 (31)	22 (22)	28.27 +- 6.93	24.96 +- 4.76	African American
CRA	Genetic Epidemiology of Asthma in Costa Rica (GACRS), Childhood Asthma Management Program (CAMP)	316 (311)	278 (276)	29.73+- 6.56	26.78 +- 6.05	Costa Rican (Latino/Hispanic)
FHS	Whole Genome Sequencing and Related Phenotypes in the Framingham Heart Study	693 (687)	678 (672)	29.50 +- 5.27	27.38 +- 4.76	European American

### Sheet: TableS1-DNMsTypesParentalAges -
Mutations	Freqs	Counts	Mutation	βF	PF	βM	PM
C→A	0.088	7624	C>A	0.025	2.69x10-18	0.002	0.459
C→G	0.092	7983	C>G	0.025	9.05x10-20	0.011	6.88x10-4
C→T	0.435	37758	C>T	0.016	2.63x10-36	0.008	2.13x10-08
T→A	0.069	5968	T>A	0.016	5.18x10-7	0.011	1.79x10-3
T→C	0.255	22180	T>C	0.022	3.15x10-41	0.005	0.015
T→G	0.062	5352	T>G	0.027	1.65x10-16	0.002	0.593

### Sheet: TableS2-MutationProportionxReco
Region	C→A	C→G	C→T	T→A	T→C	T→G
Genome Wide	0.083	0.083	0.429	0.065	0.258	0.059
High Variation, High DNMs, High Recombination	0.096	0.114	0.509	0.044	0.167	0.043
High Recombination	0.088	0.087	0.474	0.056	0.226	0.042
Low Recombination	0.083	0.078	0.4	0.069	0.284	0.067

### Sheet: Table2-HeritabilityModelAll
Variable	Value	Variable	Value
Mean DNMs	59.567	βpaternal_age Standard Error	0.0689805
SD	13.3773	βpaternal_age P-value	4.61375e-65
Min	11	βmaternal_age	0.431506
Max	124	βmaternal_age Standard Error	0.0765951
Kurtosis	0.7449	βmaternal_age P-Value	2.13626e-08
DNMs > 3 SD	6	βAmish	-5.17591
DNMs < 3 SD	1	βAmish Standard Error	1.33398
Sample Size	1388	βAmish P-value	0.000109365
Number of Covariates	8	βBAGS	-0.900231
h2	0	βBAGS Standard Error	1.26669
h2 P-value	0	βBAGS P-value	0.477393
h2 P-value Standard Error	0.028546	βCFS_AFR	0.625272
Proportion Variance Explained By Covariates	0.512799	βCFS_AFR Standard Error	2.14832
Adjusted Proportion Variance Explained By Covariates	0.510328	βCFS_AFR P-value	0.771056
ln Likelihood	-3843.13	βCRA	-1.36934
Likelihood Method	MLE	βCRA Standard Error	1.12653
Intercept	13	βCRA P-value	0.224368
Intercent Standard Error	1.76	βFHS	-2.5603
Intercept P-value	2.4628e-13	βFHS Standard Error	1.04773
βpaternal_age	1.2398	βFHS P-value	0.0146638

### Sheet: TableS3-HeritabilityModels
Variable	SNV_DNM_All	SNV_DNM_Amish	SNV_DNM_BAGS	SNV_DNM_CFS_EUR	SNV_DNM_CFS_AFR	SNV_DNM_CRA	SNV_DNM_FHS	SNV_DNM_Amish_FHS	SNV_DNM_All_noPA	SNV_DNM_Amish_noPA	SNV_DNM_BAGS_noPA	SNV_DNM_CFS_EUR_noPA	SNV_DNM_CFS_AFR_noPA	SNV_DNM_CRA_noPA	SNV_DNM_FHS_noPA	SNV_DNM_Amish_FHS_noPA
Mean DNMs	59.567	59.567	63.1699	62.3469	59.2308	59.9968	58.8234	58.3813	59.6138	55.7478	62.4471	62.23	60.129	59.9968	58.8234	58.3813
SD	13.3773	13.3773	13.8421	12.7104	15.9285	13.8145	13.1712	12.9113	13.3717	10.8731	13.8275	12.6094	15.3028	13.8145	13.1712	12.9113
Min	11	11	33	34	38	24	11	11	11	35	33	34	38	24	11	11
Max	124	124	113	99	95	117	124	124	124	88	113	99	95	117	124	124
Kurtosis	0.7449	0.7449	0.9188	-0.1744	-0.2606	0.4554	1.0085	0.9978	0.8118	-0.0727	1.195	-0.1309	-0.3102	0.4554	1.0085	0.9978
DNMs > 3 SD	6	6	2	0	0	1	2	2	7	0	3	0	0	1	2	2
DNMs < 3 SD	1	2	0	0	0	0	1	1	1	0	0	0	0	0	1	1
Sample Size	1388	115	153	98	26	311	685	800	1450	115	208	100	31	311	685	800
Number of Covariates	8	3	3	3	3	3	3	4	6	1	1	1	1	1	1	2
h2	0	0	0	0	0.078002	0.07 (0.00,0.17)	0	0	0.20727	0	0.596684	0.550143	0.423442	0	0	0
h2 P-value	0	0	0	0	0.419	0.12	0	0	0.00306258	0	0.00121261	0.0756	0.14	0	0	0
h2 P-value Standard Error	0.028546	0.149128	0.072223	0.267225	0.412729	0.29	0.076896	0.062171	0.069568	0.149128	0.206252	0.24569	0.493382	0.10939	0.076896	0.062171
Variance	93.4714	68.4094	77.9009	77.0973	85.323	92.5927	102.108	97.7888	184.11	118.223	136.05	211.095	186.062	190.839	173.48	165.537
Variance Standard Error	3.59856	9.74376	10.0397	13.9183	29.7758	8.88264	6.40548	5.47921	7.81719	16.8389	16.3144	48.163	57.0433	16.3892	10.8828	9.27519
SD	9.66806	8.271	8.82615	8.78051	9.23705	9.62251	10.1048	9.88882	13.5687	10.8731	11.6641	14.5291	13.6404	13.8145	13.1712	12.8661
SD_STDERR	0.186105	0.589032	0.568746	0.792569	1.61176	0.461555	0.316951	0.277041	0.288059	0.774342	0.699347	1.65747	2.09096	0.593191	0.41313	0.360451
ADD_VAR	0	0	0	0	6.65469	6.48278	0	0	38.1643	0	81.1871	116.121	78.7784	0	0	0
ADD_VAR_STDERR	2.66827	10.2018	5.62625	20.6023	33.8561	16.0373	7.85164	6.07966	13.6673	17.6304	23.8263	74.4872	80.7913	20.8759	13.3398	10.2916
ERR_VAR	93.4714	68.4094	77.9009	77.0973	78.6683	86.1099	102.108	97.7888	145.946	118.223	54.8631	94.9741	107.283	190.839	173.48	165.537
ERR_VAR_STDERR	4.10676	11.1312	13.5862	16.3566	56.2792	13.1184	7.18179	6.07581	11.2033	19.2367	32.2987	37.3576	113.537	21.4369	12.2018	10.2851
Proportion Variance Explained By Covariates	0.512799	0.421355	0.411995	0.642595	0.562074	0.514813	0.411414	0.464956	0.021911	0	0	0	0	0	0	0.094279
Adjusted Proportion Variance Explained By Covariates	0.510328	0.411022	0.404155	0.635071	0.523993	0.511662	0.409688	0.462939	0.018524	0	0	0	0	0	0	0.093144
ln Likelihood	-3843.13	-300.467	-409.691	-261.908	-71.3544	-856.398	-1926.91	-2233.12	-4468.45	-331.923	-645.747	-302.414	-99.4848	-972.098	-2108.45	-2443.68
Likelihood Method	MLE	MLE	MLE	MLE	MLE	MLE	MLE	MLE	MLE	MLE	MLE	MLE	MLE	MLE	MLE	MLE
Intercept	13.0021	14.9756	11.8932	7.30761	12.5	11.7316	10.0408	8.92461	61.7403	55.7478	62.5204	61.8	59.5	59.9968	58.8	55.7
Intercent Standard Error	1.75848	4.58349	3.69242	5.60594	11.6	2.73419	2.32823	2.23774	1.66635	1.01836	2.62175	2.32	3.51	0.784608	0.504	1.2
Intercept P-value	2.4628e-13	0.00144175	0.00156667	0.195538	0.293	2.38775e-05	1.85159e-05	7.27032e-05	9.17996e-212	1.07247e-83	2.70036e-61	5.58e-47	6.56e-17	2.97444e-203	4.78506364e-454	7.3e-229
βpaternal_age	1.2398	1.79753	1.20443	0.573664	2.02	1.14515	1.32824	1.35919	NA	NA	NA	NA	NA	NA	NA	NA
βpaternal_age Standard Error	0.0689805	0.425473	0.129649	0.314075	0.335	0.116204	0.131727	0.124911	NA	NA	NA	NA	NA	NA	NA	NA
βpaternal_age P-value	4.61375e-65	4.89378e-05	1.67403e-16	0.0709133	3.81e-06	4.29682e-20	2.21084e-22	0	NA	NA	NA	NA	NA	NA	NA	NA
βmaternal_age	0.431506	-0.43625	0.48048	1.34699	-0.432	0.530851	0.350886	0.261726	NA	NA	NA	NA	NA	NA	NA	NA
βmaternal_age Standard Error	0.0765951	0.414011	0.159847	0.315784	0.499	0.126376	0.146019	0.135768	NA	NA	NA	NA	NA	NA	NA	NA
βmaternal_age P-Value	2.13626e-08	0.294281	0.0031053	4.7109e-05	0.397	3.4906e-05	0.0165265	0.0542426	NA	NA	NA	NA	NA	NA	NA	NA
βAmish	-5.17591	NA	NA	NA	NA	NA	NA	NA	-6.3753	NA	NA	NA	NA	NA	NA	NA
βAmish Standard Error	1.33398	NA	NA	NA	NA	NA	NA	NA	2.28748	NA	NA	NA	NA	NA	NA	NA
βAmish P-value	0.000109365	NA	NA	NA	NA	NA	NA	NA	0.00538894	NA	NA	NA	NA	NA	NA	NA
βBAGS	-0.900231	NA	NA	NA	NA	NA	NA	NA	1.27112	NA	NA	NA	NA	NA	NA	NA
βBAGS Standard Error	1.26669	NA	NA	NA	NA	NA	NA	NA	3.1538	NA	NA	NA	NA	NA	NA	NA
βBAGS P-value	0.477393	NA	NA	NA	NA	NA	NA	NA	0.686975	NA	NA	NA	NA	NA	NA	NA
βCFS_AFR	0.625272	NA	NA	NA	NA	NA	NA	NA	-1.73845	NA	NA	NA	NA	NA	NA	NA
βCFS_AFR Standard Error	2.14832	NA	NA	NA	NA	NA	NA	NA	3.70357	NA	NA	NA	NA	NA	NA	NA
βCFS_AFR P-value	0.771056	NA	NA	NA	NA	NA	NA	NA	0.638855	NA	NA	NA	NA	NA	NA	NA
βCRA	-1.36934	NA	NA	NA	NA	NA	NA	NA	-1.99815	NA	NA	NA	NA	NA	NA	NA
βCRA Standard Error	1.12653	NA	NA	NA	NA	NA	NA	NA	1.92898	NA	NA	NA	NA	NA	NA	NA
βCRA P-value	0.224368	NA	NA	NA	NA	NA	NA	NA	0.300441	NA	NA	NA	NA	NA	NA	NA
βFHS	-2.5603	NA	NA	NA	NA	NA	NA	2.64	-3.20502	NA	NA	NA	NA	NA	NA	3.08
βFHS Standard Error	1.04773	NA	NA	NA	NA	NA	NA	0.999	1.47556	NA	NA	NA	NA	NA	NA	1.3
βFHS P-value	0.0146638	NA	NA	NA	NA	NA	NA	0.0083	0.0300127	NA	NA	NA	NA	NA	NA	0.0181

### Sheet: TableS4-PaternalAgeEffects
Study Name	Paternal Age Effect Estimate	Standard Error	Z-value	Paternal + Maternal age effects
AMISH	1.39	0.14	9.76	1.37
BAGS	1.48	0.09	16.17	1.66
CFS_EUR	1.72	0.16	10.65	1.94
CFS_AFR	1.88	0.24	7.7	1.58
CRA	1.49	0.07	21.76	1.67
FHS	1.61	0.06	28.16	1.67

### Sheet: FigureS12B-SingleBasexCohort
	Mutations	Count
		p-value	𝛽a
	C→A	1.50x10-2	0.73102
	C→G	5.76x10-1	0.17413
	C→T	4.16x10-1	0.62441
	T→A	4.56x10-1	0.20018
	T→C	3.89x10-4	1.84528
	T→G	2.20x10-5	1.08162

### Sheet: Figure5-SingleBaseAMISHvsFHS
Mutation	Count
	p-value	𝛽a
C→A	5.30x10-2	0.467
C→G	7.67x10-1	0.074
C→T	4.40x10-1	0.488
T→A	3.87x10-1	0.185
T→C	7.99x10-4	1.459
T→G	2.51x10-1	0.23
